# Guam amyotrophic lateral sclerosis/parkinsonism-dementia complex (ALS/PDC) features CTE-like tau seeds in brain and spinal cord

**DOI:** 10.64898/2025.12.22.696002

**Authors:** Nil Saez-Calveras, Bert M. Verheijen, Nabil Morgan, Elizabeth Hill, Prarthna Chabria, Skyler Taylor, Kiyomitsu Oyanagi, Akiyoshi Kakita, Yuyu Song, Lukasz A. Joachimiak, Jaime Vaquer-Alicea, Marc I. Diamond, Ying Lu

**Affiliations:** Center for Alzheimer’s and Neurodegenerative Diseases, Peter O’Donnell Jr. Brain Institute, University of Texas Southwestern Medical Center, Dallas, TX, USA; Department of Neurology, University of Texas Southwestern Medical Center, Dallas, TX, USA; Department of Systems Biology, Harvard Medical School, Boston, MA, USA; Department of Neurology, Massachusetts General Hospital, Boston, MA, USA; Division of Neuropathology, Department of Brain Disease Research, Shinshu University School of Medicine, Matsumoto, Nagano, Japan; Department of Pathology, Brain Research Institute, Niigata University, Niigata, Japan

**Keywords:** amyotrophic lateral sclerosis-parkinsonism dementia complex (ALS/PDC), neurodegenerative disease, tau, seeding, alanine scan

## Abstract

Amyotrophic lateral sclerosis/parkinsonism-dementia complex (ALS/PDC) is a fatal neurodegenerative disorder that was once hyperendemic in the island of Guam (Mariana Islands, US) and a few other Pacific locales. Despite extensive investigations into its origins, the etiology of ALS/PDC remains unclear. ALS/PDC is, at the neuropathology level, characterized by tau-dominant multiple proteinopathy in brain and spinal cord. It was recently reported that Guam ALS/PDC brain extracts exhibit tau seeding activity in fluorescence resonance energy transfer (FRET)-based biosensor cells. To build upon those findings and explore the nature of tau seeds in ALS/PDC in more detail, we used an alanine mutational scanning (Ala scan) approach to determine the seeding profile of tau in nervous tissues of Guam ALS/PDC cases. First, we confirmed the detection of tau seeding activity in ALS/PDC brain samples in tau biosensor cells. Notably, we could also detect potent tau seeding activity in spinal cord. Subsequent Ala scan assays demonstrated that ALS/PDC tau displays an aggregate incorporation pattern that resembles that of chronic traumatic encephalopathy (CTE)-type tau. This result is consistent with recent electron cryo-microscopy studies of tau, which revealed that ALS/PDC tau filaments are predominantly of the CTE-type. The structural characteristics and seeding behavior of ALS/PDC tau, as well as the regional distribution of tau pathology at post-mortem, suggest that ALS/PDC is a CTE-like tauopathy.

**Significance Statement:** Neurodegenerative tauopathies are characterized by proteinaceous deposits containing microtubule-associated tau in nervous tissue. Emerging evidence suggests that disease-associated tau proteins adopt abnormal, self-propagating conformations characteristic of prions. Here, we employed alanine mutational scanning (Ala scan) to determine the nature of prion-like tau seeds in ALS/PDC, a mysterious disorder that occurred formerly in high incidence in certain regions in the western Pacific. We show that the Ala scan incorporation profile of ALS/PDC tau is similar to that of abnormal tau proteins in chronic traumatic encephalopathy (CTE). The findings lend support to the idea that ALS/PDC can be classified structurally as a CTE-like tauopathy. This work may have important implications for our understanding of ALS/PDC as well as common neurological disorders beyond the Pacific.
