## Supplemental Table 1 for "Guam amyotrophic lateral sclerosis/parkinsonism-dementia complex (ALS/PDC) features CTE-like tau seeds in brain and spinal cord"

### Sheet: Sample_ID overview
Vial #	Path. Diag.	Subtype	Age	Gender	Notable Feature	Tissue Type	External subject ID	WGS external sample ID	RNA-seq external sample ID
1	ALS/PDC	PDC	69	F		Frontal Cortex	3743	CGND-HDA-05312	N/A
2	ALS/PDC	PDC	61	M		Frontal Cortex	3763	CGND-HDA-05313	CGND-HRA-02919
3	ALS/PDC	PDC	52	F		Frontal Cortex	3767	CGND-HDA-05314	N/A
7	ALS/PDC	PDC	71	M		Spinal Cord	3723	N/A (Frontal Cortex: CGND-HDA-05315)	CGND-HRA-02921
9	ALS/PDC	ALS	60	M	NFT+	Frontal Cortex	3785	CGND-HDA-05317	CGND-HRA-02924
10	Control	N/A	72	M	senile brain	Frontal Cortex	3786	CGND-HDA-05318	CGND-HRA-02925
11	Control	N/A	72	M		Spinal Cord	3786	N/A	CGND-HRA-02926
12	ALS/PDC	ALS	54	M	NFT+	Frontal Cortex	3787	CGND-HDA-05319	CGND-HRA-02927
13	ALS/PDC	ALS	54	M	NFT+	Spinal Cord	3787	N/A	CGND-HRA-02928
14	ALS/PDC	PDC	64	F		Frontal Cortex	3805	CGND-HDA-05320	CGND-HRA-02929
15	ALS/PDC	PDC	64	F		Spinal Cord	3805	N/A	CGND-HRA-02930
17	ALS/PDC	PDC	73	M		Spinal Cord	3806	CGND-HDA-05321	CGND-HRA-02931
19	ALS/PDC	PDC	51	F	(aseptic sampling)	Frontal Cortex	3823	CGND-HDA-05323	CGND-HRA-02933
24	Control	N/A	68	F	heart failure	Spinal Cord	3826	CGND-HDA-05325	CGND-HRA-02935
25	Control	N/A	57	F	DM	Frontal Cortex	3837	CGND-HDA-05326	CGND-HRA-02936
26	Control	N/A	57	F		Spinal Cord	3837	N/A	CGND-HRA-02937
28	Control	N/A	48	M		Spinal Cord	3842	CGND-HDA-05327	N/A
29	ALS/PDC	ALS	49	M		Frontal Cortex	3859	CGND-HDA-05328	CGND-HRA-02939
30	ALS/PDC	ALS	49	M		Spinal Cord	3859	N/A	CGND-HRA-02940
31	Control	N/A	31	M	Drowning	Frontal Cortex	3851	CGND-HDA-05329	CGND-HRA-02941
32	Control	N/A	27	M	Card.Failure	Frontal Cortex	3854	CGND-HDA-05330	CGND-HRA-02942
35	Control	N/A	63	M	Diabetes m.	Spinal Cord	3866	CGND-HDA-05332	CGND-HRA-02944
36	ALS/PDC	PDC	61	M		Frontal Cortex	3870	N/A	N/A
37	ALS/PDC	PDC	61	M		Spinal Cord	3870	N/A	N/A
38	ALS/PDC	PDC	76	M		Frontal Cortex	3873	CGND-HDA-05334	CGND-HRA-02947
39	ALS/PDC	PDC	76	M		Spinal Cord	3873	N/A	CGND-HRA-02948
40	ALS/PDC	PDC+ALS	69	M		Frontal Cortex	3881	CGND-HDA-05335	CGND-HRA-02949
41	ALS/PDC	PDC+ALS	69	M		Spinal Cord	3881	N/A	N/A
42	ALS/PDC	ALS	45	M	subdural hematoma	Frontal Cortex	3882	CGND-HDA-05336	CGND-HRA-02951
43	ALS/PDC	ALS	45	M	subdural hematoma	Spinal Cord	3882	N/A	CGND-HRA-02952
44	Control	N/A	56	M	pneumonia	Frontal Cortex	3874	CGND-HDA-05337	CGND-HRA-02953
45	Control	N/A	56	M	pneumonia	Spinal Cord	3874	N/A	CGND-HRA-02954
WGS and RNA-seq data from B. M. Verheijen et al., The cycad genotoxin methylazoxymethanol, linked to Guam ALS/PDC, induces transcriptional mutagenesis. Acta Neuropathol Commun 12, 30 (2024)
[their Additional File 1]
