## Supplemental Table 2 for "Guam amyotrophic lateral sclerosis/parkinsonism-dementia complex (ALS/PDC) features CTE-like tau seeds in brain and spinal cord"

### Sheet: Sheet1
Residue	GUAM1	GUAM3	GUAM7	GUAM11	GUAM12	GUAM15	GUAM19	GUAM36	GUAM37	GUAM41	CTE	CBD	PSP	AD
246	1.42015	1.16412	0.947614	1.031	1.172	0.895324	1.25679	1.08847	1.18829	0.889908	0.991089	1.02774	0.994665	1.07858
247	0.993871	0.591087	0.737818	1.01582	0.594347	1.02727	0.875936	0.992269	1.19421	1.05191	0.794889	1.15169	1.18203	1.06882
248	1.08732	1.24536	0.788655	0.940363	0.857361	0.814089	1.06716	0.959138	0.621877	0.951818	1.01771	1.05287	0.976336	1.01235
249	1.05502	0.998096	0.929687	0.923891	1.42832	0.717402	1.13416	1.05154	0.815886	0.860686	0.971399	0.84886	0.761708	0.945801
250	1.03281	0.825206	1.0756	0.956963	0.939564	1.02825	0.910062	0.92913	1.03906	1.33083	0.997391	0.98301	0.989633	1.08157
251	0.986372	1.23535	0.910905	1.06672	0.834312	1.23054	0.864264	1.04007	0.687068	1.18014	1.02926	0.90626	0.851475	0.937458
252	0.909943	0.589517	1.07783	0.926768	0.807166	0.571569	0.99539	0.887814	0.725033	0.998814	0.804216	0.874238	0.900122	0.790689
253	1.13519	1.20042	1.05969	1.14114	0.859853	1.0356	0.923939	0.914926	0.963105	0.766243	1.01347	1.01391	0.968167	1.10134
254	0.798327	1.20042	0.925926	0.97028	1.1323	0.856895	1.05517	1.00028	1.01863	1.1203	0.975476	0.927877	0.823863	0.87689
255	1.0132	0.882116	0.796951	1.08851	1.37366	0.958704	0.992134	0.988371	1.10636	0.889581	0.864416	0.948477	0.917761	1.065
256	1.03281	0.738662	1.02211	1.11372	0.650189	1.13412	0.840469	0.698083	0.976658	1.27688	1.05144	1.01964	1.03929	1.11085
257	0.879371	0.747885	1.17197	0.873141	1.09266	0.723362	1.10542	0.875513	1.08659	0.696983	1.05046	1.08381	1.13266	1.15107
258	1.20499	1.10289	1.01753	0.853427	1.15907	1.32052	1.26001	1.1497	0.749868	0.827822	0.984393	1.00748	1.06753	0.743892
259	0.938496	1.17844	0.940541	1.16235	0.9343	1.31473	0.964852	1.09498	0.797832	0.81965	1.05449	1.06697	1.09476	1.0301
260	0.805249	1.23535	0.967383	0.728101	1.05101	1.08764	0.819205	1.17131	1.18107	1.23827	0.984935	1.07396	1.02547	0.959375
261	0.793713	1.0709	1.21868	0.91772	0.891622	0.887246	0.733521	1.02445	0.944058	0.965563	1.04057	0.984632	1.06841	0.979223
262	0.936189	1.00693	1.20936	1.24072	0.832203	0.844224	0.751885	0.942658	1.12545	0.821966	1.06638	0.988062	0.999595	0.932689
263	0.959838	1.09838	1.29484	0.962063	1.1847	1.37551	1.01078	1.078	1.22543	1.04135	1.09054	1.02475	0.989894	0.957538
264	1.04752	0.918421	0.998522	1.01058	1.22912	1.22647	1.10305	1.02742	1.18355	1.1622	0.995514	0.900787	0.934782	0.83202
265	0.969645	0.970426	0.908402	1.07673	0.976242	0.950541	1.3358	1.08588	1.36999	1.10908	1.04953	0.997919	1.07129	1.0229
266	0.959838	1.03754	0.965039	0.847496	1.05395	1.02913	1.04357	0.96508	1.01787	1.2175	1.05445	1.02149	1.07426	1.07738
267	0.618934	1.00909	0.94923	0.920507	0.695297	1.03475	1.21504	0.995071	1.08291	1.14692	0.952409	1.00764	1.12919	1.04634
268	0.858317	1.12369	0.783311	0.65428	0.953953	1.13383	1.02649	0.96743	1.11025	1.25585	1.05949	1.00376	1.0109	1.05198
269	0.842166	0.802245	0.845214	1.05112	1.01172	0.904606	1.20924	0.974936	1.07186	1.15653	1.05263	1.02905	1.03532	0.999132
270	1.19461	0.809899	0.830272	0.970122	1.3694	0.838711	1.41982	1.17315	0.889765	1.11966	1.09071	1.0588	1.14079	1.04351
271	0.789098	0.570873	0.838338	1.16615	0.639829	1.04771	0.993525	0.916453	0.669865	0.802382	0.913285	1.07561	0.980174	1.07725
272	1.023	0.943148	1.41893	0.813722	0.687005	1.31713	0.80161	0.908053	0.980769	0.576997	1.0396	1.0286	0.982432	1.03755
273	0.991276	0.894087	1.36814	1.16183	0.56047	0.688402	0.802171	0.659267	0.801801	0.791833	1.00986	0.896073	0.813751	1.00143
275	0.907636	0.646035	0.92782	0.761539	0.77522	0.896341	0.811108	0.954556	0.62138	0.803135	0.807028	0.953655	0.400354	1.078
276	0.766313	0.616598	1.19519	1.15507	0.884781	0.715425	0.870141	1.03135	0.505415	1.11696	0.837045	0.980211	1.02667	0.941032
277	0.77785	0.320859	0.423088	0.681584	0.536374	0.597449	1.06247	0.371776	0.319495	1.06911	0.424055	0.937658	0.225977	1.14812
278	0.719014	0.67763	0.756281	0.591429	0.401744	0.834852	0.952748	0.857905	0.72078	0.43449	0.619666	0.917421	0.708859	1.12163
279	0.77785	0.668799	0.556611	0.833845	0.960924	0.450543	0.743681	0.300587	0.833541	0.677271	0.421509	0.80692	0.721251	0.841641
280	0.768621	0.348137	0.708128	0.949161	0.68834	0.725715	0.714187	0.835259	0.946372	0.895024	0.473384	0.407061	0.858439	0.922537
281	0.716706	0.442726	0.635695	1.06217	0.960089	0.894973	0.99847	0.600482	0.793393	1.01191	0.687881	0.843566	0.929826	1.05953
282	0.862932	0.868183	0.823206	0.972864	0.797942	0.923338	1.1607	1.00719	0.923811	0.577183	0.827967	1.09612	0.781382	1.17877
283	0.555483	0.505132	0.960784	0.694784	0.905721	0.47368	0.443904	0.688712	0.737575	0.535821	0.346612	0.95152	0.864649	0.961817
284	1.08241	0.663501	1.08731	1.21359	0.668921	0.882925	1.19716	0.963326	1.05024	1.07764	0.736651	1.20395	0.92064	1.1053
285	0.832937	0.651137	0.822651	0.957664	0.77727	0.663728	0.897413	0.796655	0.927293	0.898986	0.739781	1.04199	0.939728	0.979326
286	0.566443	0.679396	0.95548	1.03577	0.768317	1.21873	0.510432	0.815515	1.47202	1.18898	0.847948	0.955185	0.836631	0.941534
287	0.839859	0.817552	1.01936	0.912791	0.882738	1.08926	0.608692	0.846	1.05904	1.31785	0.731581	0.961979	0.954461	0.985236
288	0.905328	0.757109	0.743564	1.11292	0.875074	0.731993	0.953319	1.01085	0.869948	1.12786	0.813221	0.888908	0.948525	0.900751
289	1.00339	0.71158	0.800012	1.01621	0.858413	1.09371	1.20585	0.960778	1.00915	0.980324	0.974655	0.973808	0.891641	0.926895
290	0.609994	0.560865	0.708911	1.28191	0.715107	0.503327	1.08696	0.930177	0.900397	0.966874	0.712892	1.13824	0.914094	0.992166
291	0.415603	0.632102	0.757047	0.979414	0.780394	1.15904	0.591224	0.783815	1.02656	1.10706	0.666142	0.482656	0.917225	1.00391
292	0.79602	0.577742	0.726114	0.732719	0.585426	1.18676	0.83452	0.708004	0.853206	0.820494	0.389702	0.700372	0.931877	0.957013
293	0.212849	0.237063	0.326138	0.20975	0.282907	0.510652	0.320695	0.42702	0.441344	0.322672	0.241762	1.04387	0.810311	1.05267
294	1.10001	0.964146	0.740142	1.03434	0.938477	0.831879	1.05835	1.10641	0.41566	1.19626	0.849733	0.939998	1.05202	0.913644
295	0.033312	0.159546	0.322946	0.017184	0.514219	0.313052	0.174723	0.053681	0.144027	0.219886	0.00082	0.002414	0.878375	0.877563
296	0.926671	0.757109	0.949694	1.08837	0.866505	1.15901	0.866222	0.855022	0.719847	0.925071	0.854842	0.934199	0.86131	0.971422
297	0.139592	0	0.290115	0.057864	0.12584	0.350763	0.180902	0.141829	0.27491	0.371417	0.064015	0.095915	0.805684	0.907281
298	0.867835	0.380321	1.1372	0.866269	0.995387	1.36719	0.917082	0.865707	1.47429	1.18622	0.801002	0.967143	0.922159	0.802762
299	1.06251	0.770257	1.11431	1.21873	0.946875	0.932766	0.612937	0.862679	0.998255	1.00092	0.954705	0.899275	0.652749	0.836671
300	0.991276	0.702553	1.07352	0.896199	1.55873	1.14059	0.974797	0.844847	0.792201	1.12109	1.09242	0.810413	0.951426	0.834191
301	1.03771	0.688227	1.26166	1.1922	0.984788	1.4449	0.902316	0.913252	1.18359	0.816421	0.965795	0.612933	0.57287	0.96076
302	0.826015	0.646035	0.94996	0.873139	0.370846	0.7642	0.845445	0.91599	1.19475	0.692278	0.934643	1.03879	1.07948	0.910788
303	1.02041	0.707852	1.04841	1.18087	0.679504	1.05258	0.908812	0.4617	1.01437	1.01646	1.05087	0.912973	1.00972	0.91063
304	1.05011	0.581078	1.09176	1.02054	0.899199	1.38933	0.722094	0.763253	0.886043	1.26056	1.03035	1.02316	0.966542	0.902578
305	0.832937	0.716879	0.808592	1.00376	0.790944	0.83867	0.980671	0.663411	0.700486	1.0458	0.977141	0.985078	1.0966	1.01946
306	0.775543	0.65467	0.570234	0.909707	0.904314	0.686203	0.796709	1.08572	0.494293	0.830635	0.69084	0.73497	1.06472	0.785349
307	0.353883	0.503562	0.539752	0.226849	0.435113	0.692886	0.530168	0.644861	0.653461	0.402681	0.391948	0.298126	0.838501	0.631893
308	0.158627	0.269835	0.211236	0.181301	0.254994	0.258313	0.202227	0.178758	0	0.17009	0.158815	0.144078	1.07339	0.103801
309	0.227558	0.269835	0.323844	0.24737	0.404193	0.521964	0.373094	0.268705	0.352162	0.58018	0.202999	0.223654	0.854236	0.524086
310	0.212849	0.35422	0.328506	0.217331	0.086481	0.7229	0.378727	0.424948	0.451789	0.453232	0.16905	0.066297	0.019742	0.01946
311	0.389934	0.57264	0.493223	0.417983	0.503132	0.78464	0.331242	0.717459	0.88499	0.79369	0.073401	0.243856	0.650738	0.884673
312	0.345519	0.293581	0.560464	0.738073	0.508775	0.633072	0.291586	0.500941	0.654033	0.358508	0.351621	0.813874	0.640803	0.322212
313	0.441272	0.269835	0.647028	0.817771	0.457308	1.05125	0.817137	0.638681	0.623657	0.64769	0.509063	0.329549	0.940344	0.556138
314	0	0.149342	0.173448	0.132171	0.503474	0.08337	0.132226	0.143172	0.414159	0.163314	0.119779	0.544813	0.604053	0.477875
315	0.492609	0.700787	0.76999	1.11818	1.25401	0.849978	0.529539	0.687815	0.830605	0.77925	0.715701	0.412726	0.925702	0.883639
316	0.31812	0.549287	0.719623	0.90079	0.679273	0.930533	0.706677	0.77303	0.716217	0.827275	0.657124	0.979902	0.951602	0.636877
317	0.488283	0.409757	0.396191	0.936274	0.414714	0.95331	1.24201	0.860533	0.95562	1.33022	0.435095	1.08228	1.02596	0.873153
318	0.535871	0.434876	0.483251	0.478852	0.664399	0.540847	0.780654	0.751803	0.53488	0.802867	0.367722	0.786142	0.877415	0.166786
319	0.952917	0.928822	1.34645	1.20872	1.12139	1.02898	0.825741	0.608961	1.04808	1.00707	1.01844	0.857849	0.944272	0.749462
320	0.535871	0.323802	0.541175	0.47305	0.406449	0.763553	0.838322	0.662406	0.697302	0.765336	0.386854	0.941145	1.11031	0.137039
321	0.640854	0.378751	0.56451	0.97448	0.751892	0.589469	0.887625	0.875373	0.800024	0.765542	0.745485	0.607474	0.934743	0.684764
322	0.389934	0.549287	0.405886	1.16261	0.753231	0.771822	0.290627	0.202413	0.61	0.723	0.355605	0.564389	0.42183	0.200056
323	0.766313	0.381891	0.753837	0.781265	0.922152	0.874124	0.983841	0.697171	0.951584	1.33122	0.806852	1.00773	0.799591	0.659072
324	0.75968	0.825206	0.884635	1.00371	0.674094	0.606403	1.03663	0.824397	0.990959	1.05707	0.875095	1.02065	0.90263	0.778864
325	0.599034	0.35422	0.792306	0.648304	0.428972	0.587763	0.837718	0.70193	0.682194	0.441792	0.524665	0.951512	0.836209	0.285607
326	0.959838	0.770257	0.974065	0.997657	0.896564	0.702051	0.810699	0.760701	0.713072	0.879687	0.816616	0.839421	1.04871	0.742414
327	0.572788	1.04853	0.828945	1.05686	0.982666	0.755759	0.850812	0.576105	0.796065	0.702511	0.778679	0.978136	0.745792	0.738007
328	0.135554	0.062798	0.263569	0.1775	0.226541	0.372919	0.125718	0.252961	0.318608	0.589184	0.110676	0.114544	0.439622	0.029591
329	0.451943	0.661734	1.02234	1.10408	0.949663	1.19491	0.963767	0.914839	0.703676	1.00414	0.971905	1.00796	0.952975	0.613072
330	0.757373	1.09367	0.719623	1.23115	0.975481	0.880345	1.16664	0.875183	1.07962	1.08329	0.988863	0.531266	0.944188	0.946465
331	0.837551	0.706086	0.896246	1.35087	0.921124	1.26042	1.17501	0.987304	1.3122	0.9048	0.866469	1.06049	0.976391	1.03386
332	0.807556	0.964146	1.00026	1.41582	0.813587	1.43907	1.21399	0.833258	0.857981	0.913159	0.988331	0.985392	0.938591	0.803033
333	0.689884	0.375611	0.822151	0.745382	0.854237	0.865194	0.923139	0.726416	0.705734	0.802384	0.812564	0.994547	1.00147	0.967306
334	0.802942	0.993975	1.11371	0.962458	0.669935	0.957259	0.827065	0.960357	1.03563	1.07237	1.07473	1.00338	1.06231	0.845647
335	0.802942	0.547717	0.717796	0.644917	0.896291	0.894958	1.26564	0.853879	0.925946	0.939129	0.779427	1.07055	1.08831	0.787961
336	1.10751	0.460192	0.760961	1.19059	0.899024	1.06742	1.19388	0.96926	1.10743	1.04308	1.06817	0.999457	1.02557	0.794339
337	0.341193	0.431737	0.458717	0.875295	0.519758	0.727973	0.435639	0.79086	0.735674	0.586701	0.52454	0.227742	0.995741	0.492454
338	0.658735	0.974743	0.876017	1.14729	0.814455	1.09263	1.06389	0.998551	1.12472	0.925109	0.843299	0.902686	0.890009	1.07122
339	0.15632	0.021391	0.289226	0.782303	0.437419	0.516827	0.93779	0.749771	0.676878	0.659547	0.388352	0.48636	1.0156	0.744229
340	0.800635	0.840709	0.342802	0.823697	0.756758	1.09035	1.0074	1.02995	0.935364	1.24123	0.866783	0.980493	1.04538	0.786163
341	0.865239	0.630335	0.545307	1.02755	0.671999	0.804473	1.37428	1.07672	0.740027	1.05198	0.948819	1.03333	1.09457	1.06571
342	1.31127	1.3664	1.37761	0.846815	1.08357	0.80314	1.36015	1.10244	0.857611	0.927482	1.03503	0.83647	1.07869	1.33902
343	0.504254	0.393549	0.918331	0.365527	0.230686	0.36454	0.41095	0.280741	0.327241	0.342206	0.591409	1.09061	0.917757	1.0276
344	0.906943	0.878074	0.847111	1.00917	0.500669	0.883598	0.717508	0.957465	0.771265	0.962676	0.669652	0.838514	0.985084	0.979797
345	1.04641	0.981123	1.37449	0.778559	0.620991	0.667471	0.803299	1.13065	0.675111	1.18994	1.02061	1.07714	0.967284	1.22659
346	0.409588	0.487916	0.708031	0.595856	0.640099	0.676111	0.75819	0.13486	0.592536	0.797603	0.50968	0.828539	0.898299	0.671422
347	1.04385	0.957831	1.323	1.51571	1.08614	1.04145	1.09444	0.816196	1.05966	1.53959	1.11199	1.14022	0.969843	1.22291
348	0.940516	0.646924	1.19557	0.725581	1.11112	0.920726	1.22735	0.851848	1.02343	1.29426	1.05809	0.581417	0.910278	0.996458
349	0.837666	0.738515	1.0792	0.61983	1.21852	1.17216	0.911756	1.00106	0.89945	1.16434	0.978355	0.988708	1.00937	0.817354
350	0.880561	0.508244	1.15595	0.577318	0.763789	0.740504	0.812034	0.969666	0.814374	1.01958	0.535196	0.789704	0.975511	0.567498
351	0.922771	0.717274	1.20099	0.771641	1.12928	1.00206	1.22709	0.977464	0.837336	1.19488	1.02476	1.02842	1.08255	1.10029
352	0.933882	0.781065	1.06249	0.940701	1.36783	1.12145	1.04865	1.04696	0.928835	0.873146	0.882281	1.02261	1.01917	1.04787
353	0.943904	0.834198	1.13163	0.839083	1.02672	0.843289	1.34167	0.889367	0.98753	1.12301	1.01467	1.00074	0.888384	0.895175
354	0.724768	0.810897	0.572909	0.486657	0.574255	0.907625	0.816758	0.721183	0.513391	0.851115	1.00326	1.05935	1.04224	0.289475
355	0.487355	0.555168	0.501418	0.6	0.50295	0.301582	0.543418	0.407723	0.169092	0.327014	0.622767	1.09205	0.944697	0.969239
356	1.29814	1.21643	1.17737	0.990995	1.10854	1.14568	1.21643	0.987423	0.899852	1.19206	1.06047	0.905038	0.969037	1.12076
357	0.741146	1.17447	1.12109	0.832267	0.85843	1.08997	0.992208	1.02578	0.891002	1.11192	0.968465	1.06004	1.04094	0.956066
358	1.03369	0.827628	0.52505	1.09709	0.958354	1.27355	1.18352	1.17049	0.809306	1.05375	0.406456	0.315547	0.905549	1.24379
359	0.811709	0.222819	0.922666	0.713164	0.628038	0.453959	0.41854	0.538894	0.215582	0.354393	0.25517	0.915334	0.960182	0.657383
360	0.881284	0.813106	1.03884	1.05519	0.983636	0.974443	1.15131	1.01624	0.924051	1.17582	0.873659	0.966556	1.04993	0.637158
361	1.03839	1.01099	0.886503	1.23492	0.879772	1.17182	1.56824	1.04497	0.909127	1.44831	0.789071	0.9841	1.00755	0.862495
362	1.14546	0.905616	1.3252	0.823661	0.99363	0.81882	0.712501	0.990222	0.90801	1.07696	0.984633	1.09264	0.994483	0.91004
363	1.08434	0.919552	0.789931	0.527371	1.13945	0.703024	0.851646	1.06631	1.04822	1.12338	0.911493	1.00015	0.967686	0.976756
364	1.14098	0.525645	1.01599	0.57377	1.10042	1.23432	1.1726	0.978628	0.937151	1.1244	0.796696	0.985109	0.96126	1.07692
365	0.887318	0.616269	0.482234	0.517552	0.858923	0.519235	0.668613	1.04289	1.00994	0.706371	0.648991	1.12949	0.969068	0.582101
366	0.452804	0.447892	0.423724	0.207826	0.53699	0.333316	0.599837	0.553872	0.152878	0.442549	0.282793	1.04521	1.04436	0.080264
367	0.978196	0.717978	0.656191	1.20679	0.889719	1.06629	0.834194	0.711541	0.634781	0.904758	0.737856	1.05468	1.05708	0.295365
368	0.100307	0.092059	0.395629	0.081859	0.143747	0.461841	0	0.206273	0.065338	0.375655	0.047896	1.0295	0.949795	0.022085
369	0.927932	0.477289	1.40126	0.695796	1.0022	1.23815	0.914638	1.08365	1.04584	1.29857	1.1725	0.908804	0.893791	0.697165
370	0.792177	0.799319	1.101	0.877732	0.802271	1.2828	1.35212	1.12745	0.873692	1.1969	1.16332	1.11996	0.911548	0.829742
371	0.865762	1.0426	1.3726	1.32445	0.925564	1.2152	0.855847	1.00129	0.827852	1.1881	1.10515	1.14742	0.88616	0.907695
372	0.874744	0.827093	0.774107	0.819019	0.860695	1.2121	1.00452	0.996628	1.10267	1.37084	0.844368	1.02534	0.993265	1.17301
373	0.979757	0.644981	1.09563	1.05892	1.17565	0.962429	1.05762	1.06915	0.933096	1.5657	0.954721	1.08174	0.93836	0.978922
374	0.542592	0.469187	0.478514	0.71748	0.781159	0.720426	0.48537	0.718003	0.741546	0.723232	0.725227	1.10594	0.936519	0.550253
375	0.712579	0.522226	0.728361	0.820069	1.00416	0.925352	0.70886	0.238518	1.05544	1.14555	0.724877	1.07379	0.941479	0.910655
376	0.568127	0.260711	0.408416	0.6	0.61463	0.700891	0.569635	0.735475	0.862159	0.873092	0.610998	1.1686	0.936836	0.602087
377	0.931069	1.04286	0.883788	1.55527	0.887873	0.733683	0.922406	0.891343	0.616175	1.08248	1.05238	1.17054	1.07452	1.05984
378	1.00036	0.940574	0.752487	0.373616	0.88204	0.530372	1.03852	0.979034	0.415793	0.646185	0.676864	1.27839	1.08059	0.696235
379	1.41314	0.945767	1.02208	1.59033	1.14053	0.643965	0.944742	1.08819	0.729015	0.955819	1.12867	1.15683	0.961556	1.12574
380	1.19882	0.989277	1.59376	1.20835	0.765987	1.09414	1.32244	1.00471	1.05091	0.921159	0.880966	0.857034	0.98573	0.923779
381	1.16516	1.14826	1.12486	0.953102	0.888899	0.888578	0.867312	1.00065	0.99846	0.500091	1.08444	1.05317	1.02025	0.996873
382	0.839892	0.98445	0.961454	1.07808	0.979055	0.678488	1.11915	0.898487	1.11489	0.865685	1.00196	1.05148	1.00551	1.02849
383	0.971321	0.966047	1.17105	1.14098	1.25668	1.09967	1.18022	1.01258	1.54004	0.954521	1.01511	1.06829	0.979965	1.03257
384	0.824116	0.874637	0.722927	1.00724	0.831609	0.957627	1.17258	0.965225	0.833972	0.757334	1.07173	1.0414	1.01968	1.03545
385	1.16649	0.948753	1.21873	1.18742	1.03279	1.13963	1.09107	0.908309	1.11449	0.868783	1.09739	1.03685	0.956431	0.964475
387	0.957993	0.970285	1.0546	1.30766	0.792039	0.860829	0.718301	0.573316	0.794109	0.818778	0.858108	0.953273	1.00496	0.93163
388	0.977707	0.717804	0.930683	0.429159	1.0386	0.594625	0.917022	1.12094	0.977585	0.765663	1.13455	1.08002	1.0495	1.08091
389	1.01623	1.01671	0.942248	1.03867	0.941819	0.744635	1.15053	0.918678	0.725189	1.07886	1.06134	1.06902	1.08416	1.05428
390	1.28953	1.23525	1.08763	0.987819	1.25562	0.67458	0.913435	1.0945	1.04948	1.25601	1.06374	1.09478	1.08972	1.12316
391	1.12244	1.12691	1.17077	0.886809	1.08872	1.19654	0.982466	1.06957	0.918222	1.17892	0.787822	0.848728	1.06882	0.982661
392	1.04683	0.586033	1.16506	0.884532	0.964405	0.954313	0.710036	0.880586	0.92658	0.934056	1.09529	1.12436	1.14593	1.15528
393	0.978835	0.985637	0.918276	1.28302	1.01054	0.963941	1.03502	1.1291	1.05616	1.21523	1.06206	1.02982	1.03936	1.10424
394	0.947071	0.842451	1.06178	0.825494	0.865184	1.27614	0.659761	0.913856	0.973111	1.30518	1.03879	1.06789	1.08102	1.03764
395	0.99355	0.786265	1.33845	1.0673	0.884633	0.889181	0.778822	0.928496	0.990027	1.02811	0.987464	1.04407	1.00041	0.960827
396	0.884388	0.964445	1.31207	0.930374	0.953923	1.02668	0.799711	0.863872	1.27956	1.0682	0.999152	1.01505	1.06678	1.03729
398	0.913108	0.575501	1.23236	0.937523	1.30353	0.886451	0.784566	0.988752	0.996594	1.15744	1.10177	1.05858	1.08722	1.00309
399	0.91382	0.946437	1.15499	0.917909	1.30945	1.18543	0.804296	0.860634	1.07685	1.28954	1.13094	1.08891	1.07152	1.1057
400	0.92683	0.584851	0.928939	0.849256	1.07682	0.860453	1.09926	1.02902	0.931757	1.10666	1.03211	1.04942	0.975243	1.14423
401	0.758513	0.9353	0.830764	0.827317	1.01521	0.565595	0.92127	0.849446	0.943618	0.965492	1.02592	1.14637	1.09224	1.15547
402	1.17331	1.31986	0.929352	0.953181	1.15969	0.861832	1.2532	1.25914	1.08677	0.914987	0.982468	1.10571	1.11082	1.17192
403	1.28442	1.12416	1.08113	1.19153	1.33223	1.28276	0.924922	1.07979	0.995845	1.10651	1.03742	1.12502	1.09699	1.11552
404	1.0097	1.1907	1.16472	1.01055	0.942827	1.06602	1.00293	1.0811	1.11573	0.917572	1.01427	1.04805	1.04681	1.00651
405	1.14255	0.843572	0.865055	1.1395	0.629851	1.09258	0.925271	0.961964	1.06117	1.16381	1.00123	1.07832	1.04677	1.08551
406	0.91156	0.915686	0.985851	1.28322	0.900713	0.868327	1.0936	0.987248	1.08602	1.03732	0.974892	1.03138	1.04349	1.0944
407	0.917015	1.19233	1.14175	1.00655	0.714827	1.01175	0.910215	0.898715	0.84094	0.536059	1.01001	0.980237	1.04597	0.920753
408	0.962278	0.947101	0.917437	0.987413	0.918371	1.20524	1.06505	0.992942	0.861296	0.962058	1.04169	1.09614	1.0976	1.08877
