## Supplemental Table 3 for "Guam amyotrophic lateral sclerosis/parkinsonism-dementia complex (ALS/PDC) features CTE-like tau seeds in brain and spinal cord"

### Sheet: AT8
700 (AT8)	area	mean	min	max				Sample Number	Ratios (700/800)
1	1.40775e+07	14.829	4.25	24.578				1	1.7518
2	1.40775e+07	9.368	7.598	16.812				2	1.17482
3	1.40775e+07	25.283	10.578	55.594				3	2.46567
7	1.40775e+07	7.932	3.98	16.312				7	0.951992
9	1.40775e+07	14.184	7.965	30.422				9	2.04941
10	1.40775e+07	6.698	3.73	10.867				10	0.706466
11	1.40775e+07	17.01	4.93	36.562				11	1.58898
12	1.40775e+07	5.084	3.957	8.156				12	0.526949
13	1.40775e+07	4.273	3.557	7.609				13	0.508388
14	1.40775e+07	15.02	6.617	34.094				14	1.6593
15	1.40775e+07	6.301	5.02	9.602				15	0.847478
17	1.40775e+07	8.845	5.18	15.164				17	1.01597
19	1.40775e+07	8.285	4.059	15.414				19	0.912545
24	1.40775e+07	6.722	3.916	12.359				24	0.796823
25	1.40775e+07	23.012	15.406	39.375				25	2.18413
26	1.40775e+07	10.33	4.242	23.859				26	0.858972
28	1.40775e+07	6.595	4.695	10.562				28	0.806136
29	1.40775e+07	10.378	7.113	19.469				29	1.09577
30	1.40775e+07	22.853	12.469	45.156				30	1.35771
31	1.40775e+07	10.318	6.664	14.336				31	0.890634
32	1.40775e+07	12.928	7.867	24.922				32	1.36573
35	1.40775e+07	6.514	4.242	11.203				35	0.796235
36	1.40775e+07	23.72	4.195	58.594				36	2.54125
37	1.40775e+07	5.253	4.164	8.547				37	0.589166
38	1.40775e+07	16.354	7.078	36.781				38	1.55767
39	1.40775e+07	10.677	5.246	28.141				39	1.05494
40	1.40775e+07	19.827	12.125	33.906				40	1.72604
41	1.40775e+07	45.523	22.516	111.188				41	2.62471
42	1.40775e+07	16.832	7.828	20.609				42	2.09379
43	1.40775e+07	18.739	4.848	38.125				43	1.90514
44	1.40775e+07	10.689	4.23	24.281				44	0.822231
45	1.40775e+07	11.08	4.828	28.938				45	1.07604
AD_2014	N/A	235.105	N/A	N/A				AD_2014	0.946615
ctrl	N/A	127.529	N/A	N/A				ctrl	0.641213
ctrl_2407	N/A	119.506	N/A	N/A				ctrl_2407	0.572775
800 (Tau)	area	mean	min	max
1	1.40775e+07	8.465	6.062	10.102
2	1.40775e+07	7.974	7.148	14.031
3	1.40775e+07	10.254	8.055	18.156
7	1.40775e+07	8.332	5.668	14.359
9	1.40775e+07	6.921	5	13.094
10	1.40775e+07	9.481	6.324	14.906
11	1.40775e+07	10.705	7.953	20.25
12	1.40775e+07	9.648	7.387	14.344
13	1.40775e+07	8.405	7	15.109
14	1.40775e+07	9.052	7.742	15.844
15	1.40775e+07	7.435	6.953	12.086
17	1.40775e+07	8.706	6.633	15.109
19	1.40775e+07	9.079	6.82	16.594
24	1.40775e+07	8.436	7.047	15.234
25	1.40775e+07	10.536	7.801	17.875
26	1.40775e+07	12.026	9.531	23.312
28	1.40775e+07	8.181	5.473	11.938
29	1.40775e+07	9.471	7.75	16.672
30	1.40775e+07	16.832	10.945	32.688
31	1.40775e+07	11.585	9.789	19.156
32	1.40775e+07	9.466	5.629	15.664
35	1.40775e+07	8.181	6.242	13.883
36	1.40775e+07	9.334	7.375	17.562
37	1.40775e+07	8.916	5.387	12.094
38	1.40775e+07	10.499	8.219	21.969
39	1.40775e+07	10.121	8.195	18.812
40	1.40775e+07	11.487	9.359	19.094
41	1.40775e+07	17.344	11.266	38.094
42	1.40775e+07	8.039	7.117	9.234
43	1.40775e+07	9.836	6.898	18.484
44	1.40775e+07	13	10.461	26.562
45	1.40775e+07	10.297	7.758	19.891
AD_2014	N/A	248.364	N/A	N/A
ctrl	N/A	198.887	N/A	N/A
ctrl_2407	N/A	208.644	N/A	N/A

### Sheet: T231
700 (Tau)	area	mean	min	max		Sample Number	Ratios (800/700)
1	1.40652e+07	27.311	24.75	29.109		1	0.353704
2	1.40652e+07	28.098	26.234	29.266		2	0.500854
3	1.40652e+07	27.759	26.75	31.031		3	0.625635
7	1.40652e+07	28.165	27.375	29.156		7	0.60948
9	1.40652e+07	29.809	28.547	35		9	0.949411
10	1.40652e+07	28.964	28.453	30.141		10	0.49748
11	1.40652e+07	29.023	28.406	29.812		11	0.128622
12	1.40652e+07	28.426	25.078	37.062		12	0.357841
13	1.40652e+07	26.35	25.062	27.625		13	0.193055
14	1.40652e+07	28.293	25.781	31.562		14	0.471742
15	1.40652e+07	27.218	26.641	34.594		15	0.188441
17	1.40652e+07	28.785	28.047	32.312		17	0.266979
19	1.40652e+07	28.782	27.984	33.5		19	0.537489
24	1.40652e+07	28.797	27.531	30.719		24	0.565788
25	1.40652e+07	29.125	28.188	30.25		25	0.266884
26	1.40652e+07	28.042	26.234	29.828		26	0.21967
28	1.40652e+07	26.816	24.969	28.281		28	0.378095
29	1.40652e+07	28.909	26.859	30.672		29	0.790204
30	1.40652e+07	27.197	26.438	28.172		30	0.191859
31	1.40652e+07	28.613	27.922	29.781		31	0.263097
32	1.40652e+07	28.697	28.047	30.125		32	0.219396
35	1.40652e+07	27.599	27.156	30.484		35	0.272039
36	1.40652e+07	29.253	27.188	47.812		36	0.474208
37	1.40652e+07	28.482	27.094	30.688		37	0.141879
38	1.40652e+07	26.571	25.141	28.453		38	0.142975
29	1.40652e+07	28.9	27.516	29.969		29	0.305294
40	1.40652e+07	26.804	26.234	27.953		40	0.209148
41	1.40652e+07	28.251	27.172	31		41	0.536972
42	1.40652e+07	29.23	28.031	30.703		42	0.672015
43	1.40652e+07	30.063	29.266	32.031		43	0.536174
44	1.40652e+07	28.673	27.75	33.656		44	0.274718
45	1.40652e+07	29.8	27.922	32.125		45	0.381107
2407 AD-Fc	1.40652e+07	30.56	29.766	32.531		2407 AD-Fc	0.699902
1882 ctrl-Fc	1.40652e+07	27.576	25.344	28.875		1882 ctrl-Fc	0.1448
2018 ctrl-Fc	1.40652e+07	28.807	27.406	30.234		2018 ctrl-Fc	0.19044
800 (T231)	area	mean	min	max
1	1.40652e+07	9.66	2.973	13.625
2	1.40652e+07	14.073	4	18.078
3	1.40652e+07	17.367	10.68	20.531
7	1.40652e+07	17.166	7.309	21.719
9	1.40652e+07	28.301	5.914	38.469
10	1.40652e+07	14.409	7.676	21.75
11	1.40652e+07	3.733	3.287	5.418
12	1.40652e+07	10.172	2.895	15.43
13	1.40652e+07	5.087	3.09	6.449
14	1.40652e+07	13.347	7.992	15.719
15	1.40652e+07	5.129	3.707	12.25
17	1.40652e+07	7.685	6.504	8.523
19	1.40652e+07	15.47	3.916	22.922
24	1.40652e+07	16.293	10.641	19.594
25	1.40652e+07	7.773	3.371	10.094
26	1.40652e+07	6.16	3.01	9.227
28	1.40652e+07	10.139	3.057	15.953
29	1.40652e+07	22.844	8.672	28.359
30	1.40652e+07	5.218	3.902	6.719
31	1.40652e+07	7.528	3.699	12.484
32	1.40652e+07	6.296	4.25	9.266
35	1.40652e+07	7.508	5.473	17.281
36	1.40652e+07	13.872	3.934	22.141
37	1.40652e+07	4.041	3.121	5.305
38	1.40652e+07	3.799	2.912	4.68
29	1.40652e+07	8.823	4.715	11.953
40	1.40652e+07	5.606	4.242	9.203
41	1.40652e+07	15.17	9.398	22.953
42	1.40652e+07	19.643	3.771	29.578
43	1.40652e+07	16.119	5.137	22.547
44	1.40652e+07	7.877	4.16	9.109
45	1.40652e+07	11.357	3.402	17.672
2407 AD-Fc	1.40652e+07	21.389	3.863	30.797
1882 ctrl-Fc	1.40652e+07	3.993	2.828	6.422
2018 ctrl-Fc	1.40652e+07	5.486	3.527	9.703

### Sheet: S262
700 (Tau)	area	mean	min	max				Sample Number	Ratios (800/700)
1	1.40848e+07	13.129	9.555	22.734				1	1.07655
2	1.40848e+07	28.626	9.828	55.031				2	0.443583
3	1.40848e+07	18.001	12.031	27.641				3	0.941837
7	1.40848e+07	51.882	19.75	130.125				7	0.237308
9	1.40848e+07	23.945	18.188	28.812				9	0.543203
10	1.40848e+07	73.434	52.625	107				10	0.177302
11	1.40848e+07	13.932	8.578	24.438				11	1.17995
12	1.40848e+07	54.068	8.859	116				12	0.23304
13	1.40848e+07	49.693	9.945	135.375				13	0.26219
14	1.40848e+07	18.246	8.977	38.281				14	0.917133
15	1.40848e+07	62.949	27.828	93.625				15	0.18677
17	1.40848e+07	18.883	9.945	34.125				17	1.05105
19	1.40848e+07	18.275	10.953	27.641				19	1.1374
24	1.40848e+07	84.393	13.797	176.875				24	0.188961
25	1.40848e+07	25.742	1.428	49.719				25	0.722904
26	1.40848e+07	34.1	9.688	79.938				26	0.455836
28	1.40848e+07	39.839	10.109	83.75				28	0.358895
29	1.40848e+07	16.032	9.992	22.516				29	0.972118
30	1.40848e+07	53.723	18.172	84.875				30	0.345643
31	1.40848e+07	47.171	16.219	97.812				31	0.385915
32	1.40848e+07	17.366	11.852	27.859				32	1.01365
35	1.40848e+07	52.965	16.016	100.125				35	0.2489
36	1.40848e+07	18.546	8.648	42.125				36	0.974712
37	1.40848e+07	55.857	9.273	158.75				37	0.2491
38	1.40848e+07	35.609	8.641	111.438				38	0.534191
39	1.40848e+07	14.533	12.227	27.766				39	1.10755
40	1.40848e+07	19.461	12.523	33.375				40	0.933765
41	1.40848e+07	48.342	16.469	132.875				41	0.511605
42	1.40848e+07	17.643	13.57	29.844				42	1.05345
43	1.40848e+07	17.501	13.25	21.688				43	0.92349
44	1.40848e+07	44.516	14.609	60.875				44	0.321952
45	1.40848e+07	18.461	9.766	24.281				45	0.843345
AD_2014	N/A	0.29	N/A	N/A				AD_2014	0.944828
ctrl	N/A	0.283	N/A	N/A				ctrl	0.639576
ctrl_2407	N/A	0.285	N/A	N/A				ctrl_2407	0.57193
800 (S262)	area	mean	min	max
1	1.40848e+07	14.134	10.57	21.219
2	1.40848e+07	12.698	10.391	18.062
3	1.40848e+07	16.954	12.969	25.344
7	1.40848e+07	12.312	7.039	20.531
9	1.40848e+07	13.007	12.031	17.266
10	1.40848e+07	13.02	8.945	19.969
11	1.40848e+07	16.439	12.508	25.812
12	1.40848e+07	12.6	8.859	18.922
13	1.40848e+07	13.029	6.988	18.484
14	1.40848e+07	16.734	12.156	32.812
15	1.40848e+07	11.757	10.789	16.219
17	1.40848e+07	19.847	11.953	40.625
19	1.40848e+07	20.786	12.492	33.062
24	1.40848e+07	15.947	11.93	33.125
25	1.40848e+07	18.609	2.369	34.688
26	1.40848e+07	15.544	12.625	27.031
28	1.40848e+07	14.298	11.406	19.547
29	1.40848e+07	15.585	12.461	19.484
30	1.40848e+07	18.569	14.734	24.094
31	1.40848e+07	18.204	14.094	33.781
32	1.40848e+07	17.603	13.852	34.906
35	1.40848e+07	13.183	11.938	18.141
36	1.40848e+07	18.077	12.711	40.469
37	1.40848e+07	13.914	11.125	22.375
38	1.40848e+07	19.022	12.781	38.062
39	1.40848e+07	16.096	13.375	30.094
40	1.40848e+07	18.172	13.297	33.219
41	1.40848e+07	24.732	16.969	54.5
42	1.40848e+07	18.586	15.242	38.062
43	1.40848e+07	16.162	14.391	17.875
44	1.40848e+07	14.332	11.859	17.031
45	1.40848e+07	15.569	13.758	24.375
AD_2014	N/A	0.274	N/A	N/A
ctrl	N/A	0.181	N/A	N/A
ctrl_2407	N/A	0.163	N/A	N/A
